# German-wide interlaboratory study compares consistency, accuracy and reproducibility of whole-genome short read sequencing

**DOI:** 10.1101/2020.04.22.054759

**Authors:** Laura Uelze, Maria Borowiak, Erik Brinks, Carlus Deneke, Kerstin Stingl, Sylvia Kleta, Simon H. Tausch, Kathrin Szabo, Anne Wöhlke, Burkhard Malorny

**Affiliations:** Department of Biological Safety, German Federal Institute for Risk Assessment (BfR), Max-Dohrn-Str. 8-10, 10589 Berlin, Germany; Department of Microbiology and Biotechnology, Max Rubner-Institut (MRI), Herrmann-Weigmann-Str. 1, 24103 Kiel, Germany; Department 5, Federal Office of Consumer Protection and Food Safety (BVL), Diedersdorfer Weg 1, 12277 Berlin, Germany; Food and Veterinary Institute, Lower Saxony State Office for Consumer Protection and Food Safety (LAVES), Dresdenstr. 2, 38124 Braunschweig, Germany

**Author notes:** Corresponding Author, German Federal Institute for Risk Assessment, Study Centre for Genome Sequencing and Analysis, Department Biological Safety, Diedersdorfer Weg 1, 12277 Berlin, Germany.

**Keywords:** interlaboratory study, whole-genome sequencing, food safety

## Abstract

We compared the consistency, accuracy and reproducibility of next-generation short read sequencing between ten laboratories involved in food safety (research institutes, state laboratories, universities and companies) from Germany and Austria. Participants were asked to sequence six DNA samples of three bacterial species (*Campylobacter jejuni, Listeria monocytogenes* and *Salmonella enterica*) in duplicate, according to their routine in-house sequencing protocol. Four different types of Illumina sequencing platforms (MiSeq, NextSeq, iSeq, NovaSeq) and one Ion Torrent sequencing instrument (S5) were involved in the study. Sequence quality parameters were determined for all data sets and centrally compared between laboratories. SNP / and cgMLST calling were performed to assess the reproducibility of sequence data collected for individual samples. Overall, we found Illumina short read data to be more accurate and consistent than Ion Torrent sequence data, with little variation between the different Illumina instruments. Two laboratories with Illumina instruments submitted sequence data with lower quality, probably due to the use of a library preparation kit, which shows difficulty in sequencing low GC genome regions. Differences in data quality were more evident after assembling short reads into genome assemblies, with Ion Torrent assemblies featuring a great number of allele differences to Illumina assemblies. Clonality of samples was confirmed through SNP calling, which proved to be a more suitable method for an integrated data analysis of Illumina and Ion Torrent data sets, than cgMLST calling.
