## Supplemental File 3 for "German-wide interlaboratory study compares consistency, accuracy and reproducibility of whole-genome short read sequencing"

### Sheet: supp_3
laboratory code	sequencing instrument	sequencing library preparation kit(s) (producer, order number)	method for DNA concentration measurement	method for DNA fragmentation	method for quality check of fragment lengths	method for normalizing of sequencing libraries	method for DNA pooling	sequencing kit (producer, order number)	intended coverage depth	single-/ paired-end	sequencing control	number of cycles	samples sequenced in duplicates
LC01	Thermo Fisher Scientific Ion S5	NEBNext® Fast DNA Library Prep Set for Ion Torrent™ (New England Biolabs, E6270L)	Qubit fluorometer	mechanical breakage	Real-Time PCR / Gelelektrophorese	Real Time Quantitative PCR	all samples equally	Ion 520™ & Ion 530™ Kit-OT2 (Thermo Fisher Scientific, A27751)	>80x	not applicable	none	not applicable	TRUE
LC02a	Illumina iSeq	Nextera DNA Flex Library Prep Kit (Illumina, 20018705), Nextera™ DNA CD Indexes (Illumina, 20018708)	Qubit fluorometer	restriction digest	Fragment Analyzer	automated based on Fragment Analyzer results (concentration and length)	relative to genome sizes	iSeq 100 i1 Reagent 4 pack (Illumina, 20021534)	60x	paired-end	PhiX	2x151	FALSE
LC02b	Illumina MiSeq	Nextera DNA Flex Library Prep Kit (Illumina, 20018705), Nextera™ DNA CD Indexes (Illumina, 20018708)	Qubit fluorometer	restriction digest	Fragment Analyzer	automated based on Fragment Analyzer results (concentration and length)	relative to genome sizes	MiSeq Reagent Kit v3 (600-cycle) (Illumina, 15043762)	60x	paired-end	PhiX	2x201	FALSE
LC02c	Illumina NextSeq	Nextera DNA Flex Library Prep Kit (Illumina, 20018705), Nextera™ DNA CD Indexes (Illumina, 20018708)	Qubit fluorometer	restriction digest	Fragment Analyzer	automated based on Fragment Analyzer results (concentration and length)	relative to genome sizes	NextSeq 500/550 Mid Output Kit v2.5 (300 Cycles) (Illumina, 20024905)	60x	paired-end	PhiX	2x151	FALSE
LC03	Illumina iSeq	Nextera DNA Flex Library Prep Kit (Ilumina, 20018704), Nextera™ DNA CD Indexes (Ilumina, 20018707)	Qubit fluorometer	restriction digest	none	Qubit fluorometer, Bead Based	relative to genome sizes	iSeq 100 i1 Reagent (Illumina, 20021533)	>20x	paired-end	PhiX	2x151	TRUE
LC04	Illumina MiSeq	Nextera DNA Flex Library Prep Kit (Illumina, 20018705)	Quantus fluorometer	restriction digest	Fragment Analyzer	Bead Based	relative to genome sizes	MiSeq Reagent Kit v3 (600-cycle) (llumina, MS-102-3003)	≥70x	paired-end	PhiX, species-specific DNA	2x251	TRUE
LC05	Illumina MiSeq	NEBNext® Ultra™ II DNA Library Prep Kit for Illumina® (New England Biolabs, E7645L), NEBNext® Multiplex Oligos for Illumina® (Dual Index Primers Set 2) (New England Biolabs, E7780S)	Qubit fluorometer	mechanical breakage	Fragment Analyzer	Qubit fluorometer	all samples equally	MiSeq Reagent Kit v2 (500-cycles) (Illumina, MS-102-2003)	100x	paired-end	PhiX, blank, species-specific DNA	2x251	TRUE
LC06	Illumina MiSeq	Nextera XT DNA Library Preparation Kit (Illumina, FC-131-1096, FC-131-1002 ), Nextera XT Index Kit (Illumina), Agencourt AMPure XP (Beckman Coulter Genomic, A63881)	Trinean DropSense spectrophotometer	restriction digest	none	Bead Based	relative to genome sizes	MiSeq Reagent Kit v3 (600-cycle) (llumina, MS-102-3003)	40-70x	paired-end	PhiX	2x301	TRUE
LC07	Illumina MiSeq	TruSeq Nano DNA Low Throughput Library Prep Kit (Illumina, 20015964), TruSeq DNA Single Indexes Set A (Illumina, 20015960), TruSeq DNA Single Indexes Set B (Illumina, 20015961)	Qubit fluorometer, NanoDrop spectrophotometer	mechanical breakage	Experion	Qubit fluorometer	all samples equally	MiSeq Reagent Kit v2 (500-cycles) (Illumina, MS-102-2003)	70x	paired-end	PhiX	2x251	TRUE
LC08	Illumina MiSeq	Nextera XT DNA Library Preparation Kit (Illumina, FC-131-1096)	Qubit fluorometer	restriction digest	Fragment Analyzer	automated based on Fragment Analyzer results (concentration and length)	all samples equally	MiSeq Reagent Kit v3 (600-cycle) (llumina, MS-102-3003)	60x	paired-end	PhiX	2x301	FALSE
LC09	Illumina NextSeq	NEBNext® Ultra™ II FS DNA Library Prep Kit for Illumina (New England Biolabs, E7805S)	Qubit fluorometer, NanoDrop spectrophotometer	restriction digest	QIAxcel (capillary electrophoresis)	Qubit fluorometer with QIAxel data, Real Time Quantitative PCR	relative to genome sizes	NextSeq 500/550 Mid Output Kit v2.5 (300 Cycles) (Illumina, 20024905)	30x -100x	paired-end	PhiX	2x151	TRUE
LC10	Illumina NovaSeq	NEBNext® Ultra™ II FS DNA Library Prep Kit for Illumina (New England Biolabs, E7805)	Qubit fluorometer	restriction digest	Bioanalyzer/ Fragment Analyzer	Qubit fluorometer	all samples equally	NovaSeq 6000 S2 Reagent Kit (300 cycles) (Illumina, 20012860)	100x-300x	paired-end	PhiX	2x151	TRUE
