## Supplemental File 5 for "German-wide interlaboratory study compares consistency, accuracy and reproducibility of whole-genome short read sequencing"

### Sheet: 19-RV1-P64-1
cgmlst dist	LC01_A	LC01_B	LC02a	LC02b	LC02c	LC03_A	LC03_B	LC04_A	LC04_B	LC05_A	LC05_B	LC06_A	LC06_B	LC07_A	LC07_B	LC08	LC09_A	LC09_B	LC10_A	LC10_B
LC01_A		8	11	11	11	11	11	11	11	11	11	11	11	11	11	11	11	11	11	11
LC01_B	8		15	15	15	15	15	15	15	15	15	15	15	15	15	15	15	15	15	15
LC02a	11	15		0	0	0	0	0	0	0	0	0	0	0	0	0	0	0	0	0
LC02b	11	15	0		0	0	0	0	0	0	0	0	0	0	0	0	0	0	0	0
LC02c	11	15	0	0		0	0	0	0	0	0	0	0	0	0	0	0	0	0	0
LC03_A	11	15	0	0	0		0	0	0	0	0	0	0	0	0	0	0	0	0	0
LC03_B	11	15	0	0	0	0		0	0	0	0	0	0	0	0	0	0	0	0	0
LC04_A	11	15	0	0	0	0	0		0	0	0	0	0	0	0	0	0	0	0	0
LC04_B	11	15	0	0	0	0	0	0		0	0	0	0	0	0	0	0	0	0	0
LC05_A	11	15	0	0	0	0	0	0	0		0	0	0	0	0	0	0	0	0	0
LC05_B	11	15	0	0	0	0	0	0	0	0		0	0	0	0	0	0	0	0	0
LC06_A	11	15	0	0	0	0	0	0	0	0	0		0	0	0	0	0	0	0	0
LC06_B	11	15	0	0	0	0	0	0	0	0	0	0		0	0	0	0	0	0	0
LC07_A	11	15	0	0	0	0	0	0	0	0	0	0	0		0	0	0	0	0	0
LC07_B	11	15	0	0	0	0	0	0	0	0	0	0	0	0		0	0	0	0	0
LC08	11	15	0	0	0	0	0	0	0	0	0	0	0	0	0		0	0	0	0
LC09_A	11	15	0	0	0	0	0	0	0	0	0	0	0	0	0	0		0	0	0
LC09_B	11	15	0	0	0	0	0	0	0	0	0	0	0	0	0	0	0		0	0
LC10_A	11	15	0	0	0	0	0	0	0	0	0	0	0	0	0	0	0	0		0
LC10_B	11	15	0	0	0	0	0	0	0	0	0	0	0	0	0	0	0	0	0

### Sheet: 19-RV1-P64-2
cgmlst dist	LC01_A	LC01_B	LC02a	LC02b	LC02c	LC03_A	LC03_B	LC04_A	LC04_B	LC05_A	LC05_B	LC06_A	LC06_B	LC07_A	LC07_B	LC08	LC09_A	LC09_B	LC10_A	LC10_B
LC01_A		4	10	10	10	10	10	10	10	10	10	9	11	10	10	10	10	10	10	10
LC01_B	4		8	8	8	8	8	8	8	8	8	7	9	8	8	8	8	8	8	8
LC02a	10	8		0	0	0	0	0	0	0	0	0	1	0	0	0	0	0	0	0
LC02b	10	8	0		0	0	0	0	0	0	0	0	1	0	0	0	0	0	0	0
LC02c	10	8	0	0		0	0	0	0	0	0	0	1	0	0	0	0	0	0	0
LC03_A	10	8	0	0	0		0	0	0	0	0	0	1	0	0	0	0	0	0	0
LC03_B	10	8	0	0	0	0		0	0	0	0	0	1	0	0	0	0	0	0	0
LC04_A	10	8	0	0	0	0	0		0	0	0	0	1	0	0	0	0	0	0	0
LC04_B	10	8	0	0	0	0	0	0		0	0	0	1	0	0	0	0	0	0	0
LC05_A	10	8	0	0	0	0	0	0	0		0	0	1	0	0	0	0	0	0	0
LC05_B	10	8	0	0	0	0	0	0	0	0		0	1	0	0	0	0	0	0	0
LC06_A	9	7	0	0	0	0	0	0	0	0	0		1	0	0	0	0	0	0	0
LC06_B	11	9	1	1	1	1	1	1	1	1	1	1		1	1	1	1	1	1	1
LC07_A	10	8	0	0	0	0	0	0	0	0	0	0	1		0	0	0	0	0	0
LC07_B	10	8	0	0	0	0	0	0	0	0	0	0	1	0		0	0	0	0	0
LC08	10	8	0	0	0	0	0	0	0	0	0	0	1	0	0		0	0	0	0
LC09_A	10	8	0	0	0	0	0	0	0	0	0	0	1	0	0	0		0	0	0
LC09_B	10	8	0	0	0	0	0	0	0	0	0	0	1	0	0	0	0		0	0
LC10_A	10	8	0	0	0	0	0	0	0	0	0	0	1	0	0	0	0	0		0
LC10_B	10	8	0	0	0	0	0	0	0	0	0	0	1	0	0	0	0	0	0

### Sheet: 19-RV1-P64-3
cgmlst dist	LC01_A	LC01_B	LC02a	LC02b	LC02c	LC03_A	LC03_B	LC04_A	LC04_B	LC05_A	LC05_B	LC06_A	LC06_B	LC07_A	LC07_B	LC08	LC09_A	LC09_B	LC10_A	LC10_B
LC01_A		5	7	7	7	7	7	7	7	7	7	7	8	7	7	9	7	7	7	7
LC01_B	5		6	6	6	6	6	6	6	6	6	6	7	6	6	9	6	6	6	6
LC02a	7	6		0	0	0	0	0	0	0	0	0	1	0	0	3	0	0	0	0
LC02b	7	6	0		0	0	0	0	0	0	0	0	1	0	0	3	0	0	0	0
LC02c	7	6	0	0		0	0	0	0	0	0	0	1	0	0	3	0	0	0	0
LC03_A	7	6	0	0	0		0	0	0	0	0	0	1	0	0	3	0	0	0	0
LC03_B	7	6	0	0	0	0		0	0	0	0	0	1	0	0	3	0	0	0	0
LC04_A	7	6	0	0	0	0	0		0	0	0	0	1	0	0	3	0	0	0	0
LC04_B	7	6	0	0	0	0	0	0		0	0	0	1	0	0	3	0	0	0	0
LC05_A	7	6	0	0	0	0	0	0	0		0	0	1	0	0	3	0	0	0	0
LC05_B	7	6	0	0	0	0	0	0	0	0		0	1	0	0	3	0	0	0	0
LC06_A	7	6	0	0	0	0	0	0	0	0	0		1	0	0	3	0	0	0	0
LC06_B	8	7	1	1	1	1	1	1	1	1	1	1		1	1	4	1	1	1	1
LC07_A	7	6	0	0	0	0	0	0	0	0	0	0	1		0	3	0	0	0	0
LC07_B	7	6	0	0	0	0	0	0	0	0	0	0	1	0		3	0	0	0	0
LC08	9	9	3	3	3	3	3	3	3	3	3	3	4	3	3		3	3	3	3
LC09_A	7	6	0	0	0	0	0	0	0	0	0	0	1	0	0	3		0	0	0
LC09_B	7	6	0	0	0	0	0	0	0	0	0	0	1	0	0	3	0		0	0
LC10_A	7	6	0	0	0	0	0	0	0	0	0	0	1	0	0	3	0	0		0
LC10_B	7	6	0	0	0	0	0	0	0	0	0	0	1	0	0	3	0	0	0

### Sheet: 19-RV1-P64-4
cgmlst dist	LC01_A	LC01_B	LC02a	LC02b	LC02c	LC03_A	LC03_B	LC04_A	LC04_B	LC05_A	LC05_B	LC06_A	LC06_B	LC07_A	LC07_B	LC08	LC09_A	LC09_B	LC10_A	LC10_B
LC01_A		10	9	9	9	9	9	9	9	9	9	9	10	9	9	10	9	9	9	9
LC01_B	10		6	6	6	6	6	6	6	6	6	6	7	6	6	7	6	6	6	6
LC02a	9	6		0	0	0	0	0	0	0	0	0	1	0	0	1	0	0	0	0
LC02b	9	6	0		0	0	0	0	0	0	0	0	1	0	0	1	0	0	0	0
LC02c	9	6	0	0		0	0	0	0	0	0	0	1	0	0	1	0	0	0	0
LC03_A	9	6	0	0	0		0	0	0	0	0	0	1	0	0	1	0	0	0	0
LC03_B	9	6	0	0	0	0		0	0	0	0	0	1	0	0	1	0	0	0	0
LC04_A	9	6	0	0	0	0	0		0	0	0	0	1	0	0	1	0	0	0	0
LC04_B	9	6	0	0	0	0	0	0		0	0	0	1	0	0	1	0	0	0	0
LC05_A	9	6	0	0	0	0	0	0	0		0	0	1	0	0	1	0	0	0	0
LC05_B	9	6	0	0	0	0	0	0	0	0		0	1	0	0	1	0	0	0	0
LC06_A	9	6	0	0	0	0	0	0	0	0	0		1	0	0	1	0	0	0	0
LC06_B	10	7	1	1	1	1	1	1	1	1	1	1		1	1	2	1	1	1	1
LC07_A	9	6	0	0	0	0	0	0	0	0	0	0	1		0	1	0	0	0	0
LC07_B	9	6	0	0	0	0	0	0	0	0	0	0	1	0		1	0	0	0	0
LC08	10	7	1	1	1	1	1	1	1	1	1	1	2	1	1		1	1	1	1
LC09_A	9	6	0	0	0	0	0	0	0	0	0	0	1	0	0	1		0	0	0
LC09_B	9	6	0	0	0	0	0	0	0	0	0	0	1	0	0	1	0		0	0
LC10_A	9	6	0	0	0	0	0	0	0	0	0	0	1	0	0	1	0	0		0
LC10_B	9	6	0	0	0	0	0	0	0	0	0	0	1	0	0	1	0	0	0

### Sheet: 19-RV1-P64-5
cgmlst dist	LC01_A	LC01_B	LC02a	LC02b	LC02c	LC03_A	LC03_B	LC04_A	LC04_B	LC05_A	LC05_B	LC06_A	LC06_B	LC07_A	LC07_B	LC08	LC09_A	LC09_B	LC10_A	LC10_B
LC01_A		24	31	31	31	31	31	31	31	32	34	31	31	32	31	34	31	33	31	31
LC01_B	24		28	28	28	28	28	28	28	29	31	28	28	29	28	31	28	30	28	28
LC02a	31	28		0	0	0	0	0	0	1	3	0	0	1	0	3	0	2	0	0
LC02b	31	28	0		0	0	0	0	0	1	3	0	0	1	0	3	0	2	0	0
LC02c	31	28	0	0		0	0	0	0	1	3	0	0	1	0	3	0	2	0	0
LC03_A	31	28	0	0	0		0	0	0	1	3	0	0	1	0	3	0	2	0	0
LC03_B	31	28	0	0	0	0		0	0	1	3	0	0	1	0	3	0	2	0	0
LC04_A	31	28	0	0	0	0	0		0	1	3	0	0	1	0	3	0	2	0	0
LC04_B	31	28	0	0	0	0	0	0		1	3	0	0	1	0	3	0	2	0	0
LC05_A	32	29	1	1	1	1	1	1	1		4	1	1	2	1	4	1	3	1	1
LC05_B	34	31	3	3	3	3	3	3	3	4		3	3	4	3	6	3	5	3	3
LC06_A	31	28	0	0	0	0	0	0	0	1	3		0	1	0	2	0	2	0	0
LC06_B	31	28	0	0	0	0	0	0	0	1	3	0		1	0	3	0	2	0	0
LC07_A	32	29	1	1	1	1	1	1	1	2	4	1	1		1	4	1	3	1	1
LC07_B	31	28	0	0	0	0	0	0	0	1	3	0	0	1		3	0	2	0	0
LC08	34	31	3	3	3	3	3	3	3	4	6	2	3	4	3		3	5	3	3
LC09_A	31	28	0	0	0	0	0	0	0	1	3	0	0	1	0	3		1	0	0
LC09_B	33	30	2	2	2	2	2	2	2	3	5	2	2	3	2	5	1		2	2
LC10_A	31	28	0	0	0	0	0	0	0	1	3	0	0	1	0	3	0	2		0
LC10_B	31	28	0	0	0	0	0	0	0	1	3	0	0	1	0	3	0	2	0

### Sheet: 19-RV1-P64-6
cgmlst dist	LC01_A	LC01_B	LC02a	LC02b	LC02c	LC03_A	LC03_B	LC04_A	LC04_B	LC05_A	LC05_B	LC06_A	LC06_B	LC07_A	LC07_B	LC08	LC09_A	LC09_B	LC10_A	LC10_B
LC01_A		22	21	21	21	21	21	21	21	31	21	24	21	21	21	22	21	22	21	21
LC01_B	22		23	23	23	23	23	23	23	32	23	26	23	23	23	24	23	24	23	23
LC02a	21	23		0	0	0	0	0	0	10	0	3	0	0	0	1	0	1	0	0
LC02b	21	23	0		0	0	0	0	0	10	0	3	0	0	0	1	0	1	0	0
LC02c	21	23	0	0		0	0	0	0	10	0	3	0	0	0	1	0	1	0	0
LC03_A	21	23	0	0	0		0	0	0	10	0	3	0	0	0	1	0	1	0	0
LC03_B	21	23	0	0	0	0		0	0	10	0	3	0	0	0	1	0	1	0	0
LC04_A	21	23	0	0	0	0	0		0	10	0	3	0	0	0	1	0	1	0	0
LC04_B	21	23	0	0	0	0	0	0		10	0	3	0	0	0	1	0	1	0	0
LC05_A	31	32	10	10	10	10	10	10	10		10	13	10	10	10	11	10	11	10	10
LC05_B	21	23	0	0	0	0	0	0	0	10		3	0	0	0	1	0	1	0	0
LC06_A	24	26	3	3	3	3	3	3	3	13	3		3	3	3	3	3	4	3	3
LC06_B	21	23	0	0	0	0	0	0	0	10	0	3		0	0	1	0	1	0	0
LC07_A	21	23	0	0	0	0	0	0	0	10	0	3	0		0	1	0	1	0	0
LC07_B	21	23	0	0	0	0	0	0	0	10	0	3	0	0		1	0	1	0	0
LC08	22	24	1	1	1	1	1	1	1	11	1	3	1	1	1		1	2	1	1
LC09_A	21	23	0	0	0	0	0	0	0	10	0	3	0	0	0	1		1	0	0
LC09_B	22	24	1	1	1	1	1	1	1	11	1	4	1	1	1	2	1		1	1
LC10_A	21	23	0	0	0	0	0	0	0	10	0	3	0	0	0	1	0	1		0
LC10_B	21	23	0	0	0	0	0	0	0	10	0	3	0	0	0	1	0	1	0
