## Supplemental File 6 for "German-wide interlaboratory study compares consistency, accuracy and reproducibility of whole-genome short read sequencing"

### Sheet: 19-RV1-P64-1
snp dist	LC01_A	LC01_B	LC02a	LC02b	LC02c	LC03_A	LC03_B	LC04_A	LC04_B	LC05_A	LC05_B	LC06_A	LC06_B	LC07_A	LC07_B	LC08	LC09_A	LC09_B	LC10_A	LC10_B	Reference
LC01_A		0	0	0	0	0	0	0	0	0	0	0	0	0	0	0	0	0	0	0	0
LC01_B	0		0	0	0	0	0	0	0	0	0	0	0	0	0	0	0	0	0	0	0
LC02a	0	0		0	0	0	0	0	0	0	0	0	0	0	0	0	0	0	0	0	0
LC02b	0	0	0		0	0	0	0	0	0	0	0	0	0	0	0	0	0	0	0	0
LC02c	0	0	0	0		0	0	0	0	0	0	0	0	0	0	0	0	0	0	0	0
LC03_A	0	0	0	0	0		0	0	0	0	0	0	0	0	0	0	0	0	0	0	0
LC03_B	0	0	0	0	0	0		0	0	0	0	0	0	0	0	0	0	0	0	0	0
LC04_A	0	0	0	0	0	0	0		0	0	0	0	0	0	0	0	0	0	0	0	0
LC04_B	0	0	0	0	0	0	0	0		0	0	0	0	0	0	0	0	0	0	0	0
LC05_A	0	0	0	0	0	0	0	0	0		0	0	0	0	0	0	0	0	0	0	0
LC05_B	0	0	0	0	0	0	0	0	0	0		0	0	0	0	0	0	0	0	0	0
LC06_A	0	0	0	0	0	0	0	0	0	0	0		0	0	0	0	0	0	0	0	0
LC06_B	0	0	0	0	0	0	0	0	0	0	0	0		0	0	0	0	0	0	0	0
LC07_A	0	0	0	0	0	0	0	0	0	0	0	0	0		0	0	0	0	0	0	0
LC07_B	0	0	0	0	0	0	0	0	0	0	0	0	0	0		0	0	0	0	0	0
LC08	0	0	0	0	0	0	0	0	0	0	0	0	0	0	0		0	0	0	0	0
LC09_A	0	0	0	0	0	0	0	0	0	0	0	0	0	0	0	0		0	0	0	0
LC09_B	0	0	0	0	0	0	0	0	0	0	0	0	0	0	0	0	0		0	0	0
LC10_A	0	0	0	0	0	0	0	0	0	0	0	0	0	0	0	0	0	0		0	0
LC10_B	0	0	0	0	0	0	0	0	0	0	0	0	0	0	0	0	0	0	0		0
Reference	0	0	0	0	0	0	0	0	0	0	0	0	0	0	0	0	0	0	0	0

### Sheet: 19-RV1-P64-2
snp dist	LC01_A	LC01_B	LC02a	LC02b	LC02c	LC03_A	LC03_B	LC04_A	LC04_B	LC05_A	LC05_B	LC06_A	LC06_B	LC07_A	LC07_B	LC08	LC09_A	LC09_B	LC10_A	LC10_B	Reference
LC01_A		0	0	0	0	0	0	0	0	0	0	0	0	0	0	0	0	0	0	0	0
LC01_B	0		0	0	0	0	0	0	0	0	0	0	0	0	0	0	0	0	0	0	0
LC02a	0	0		0	0	0	0	0	0	0	0	0	0	0	0	0	0	0	0	0	0
LC02b	0	0	0		0	0	0	0	0	0	0	0	0	0	0	0	0	0	0	0	0
LC02c	0	0	0	0		0	0	0	0	0	0	0	0	0	0	0	0	0	0	0	0
LC03_A	0	0	0	0	0		0	0	0	0	0	0	0	0	0	0	0	0	0	0	0
LC03_B	0	0	0	0	0	0		0	0	0	0	0	0	0	0	0	0	0	0	0	0
LC04_A	0	0	0	0	0	0	0		0	0	0	0	0	0	0	0	0	0	0	0	0
LC04_B	0	0	0	0	0	0	0	0		0	0	0	0	0	0	0	0	0	0	0	0
LC05_A	0	0	0	0	0	0	0	0	0		0	0	0	0	0	0	0	0	0	0	0
LC05_B	0	0	0	0	0	0	0	0	0	0		0	0	0	0	0	0	0	0	0	0
LC06_A	0	0	0	0	0	0	0	0	0	0	0		0	0	0	0	0	0	0	0	0
LC06_B	0	0	0	0	0	0	0	0	0	0	0	0		0	0	0	0	0	0	0	0
LC07_A	0	0	0	0	0	0	0	0	0	0	0	0	0		0	0	0	0	0	0	0
LC07_B	0	0	0	0	0	0	0	0	0	0	0	0	0	0		0	0	0	0	0	0
LC08	0	0	0	0	0	0	0	0	0	0	0	0	0	0	0		0	0	0	0	0
LC09_A	0	0	0	0	0	0	0	0	0	0	0	0	0	0	0	0		0	0	0	0
LC09_B	0	0	0	0	0	0	0	0	0	0	0	0	0	0	0	0	0		0	0	0
LC10_A	0	0	0	0	0	0	0	0	0	0	0	0	0	0	0	0	0	0		0	0
LC10_B	0	0	0	0	0	0	0	0	0	0	0	0	0	0	0	0	0	0	0		0
Reference	0	0	0	0	0	0	0	0	0	0	0	0	0	0	0	0	0	0	0	0

### Sheet: 19-RV1-P64-3
snp dist	LC01_A	LC01_B	LC02a	LC02b	LC02c	LC03_A	LC03_B	LC04_A	LC04_B	LC05_A	LC05_B	LC06_A	LC06_B	LC07_A	LC07_B	LC08	LC09_A	LC09_B	LC10_A	LC10_B	Reference
LC01_A		0	0	0	0	0	0	0	0	0	0	0	0	0	0	0	0	0	0	0	0
LC01_B	0		0	0	0	0	0	0	0	0	0	0	0	0	0	0	0	0	0	0	0
LC02a	0	0		0	0	0	0	0	0	0	0	0	0	0	0	0	0	0	0	0	0
LC02b	0	0	0		0	0	0	0	0	0	0	0	0	0	0	0	0	0	0	0	0
LC02c	0	0	0	0		0	0	0	0	0	0	0	0	0	0	0	0	0	0	0	0
LC03_A	0	0	0	0	0		0	0	0	0	0	0	0	0	0	0	0	0	0	0	0
LC03_B	0	0	0	0	0	0		0	0	0	0	0	0	0	0	0	0	0	0	0	0
LC04_A	0	0	0	0	0	0	0		0	0	0	0	0	0	0	0	0	0	0	0	0
LC04_B	0	0	0	0	0	0	0	0		0	0	0	0	0	0	0	0	0	0	0	0
LC05_A	0	0	0	0	0	0	0	0	0		0	0	0	0	0	0	0	0	0	0	0
LC05_B	0	0	0	0	0	0	0	0	0	0		0	0	0	0	0	0	0	0	0	0
LC06_A	0	0	0	0	0	0	0	0	0	0	0		0	0	0	0	0	0	0	0	0
LC06_B	0	0	0	0	0	0	0	0	0	0	0	0		0	0	0	0	0	0	0	0
LC07_A	0	0	0	0	0	0	0	0	0	0	0	0	0		0	0	0	0	0	0	0
LC07_B	0	0	0	0	0	0	0	0	0	0	0	0	0	0		0	0	0	0	0	0
LC08	0	0	0	0	0	0	0	0	0	0	0	0	0	0	0		0	0	0	0	0
LC09_A	0	0	0	0	0	0	0	0	0	0	0	0	0	0	0	0		0	0	0	0
LC09_B	0	0	0	0	0	0	0	0	0	0	0	0	0	0	0	0	0		0	0	0
LC10_A	0	0	0	0	0	0	0	0	0	0	0	0	0	0	0	0	0	0		0	0
LC10_B	0	0	0	0	0	0	0	0	0	0	0	0	0	0	0	0	0	0	0		0
Reference	0	0	0	0	0	0	0	0	0	0	0	0	0	0	0	0	0	0	0	0

### Sheet: 19-RV1-P64-4
snp dist	LC01_A	LC01_B	LC02a	LC02b	LC02c	LC03_A	LC03_B	LC04_A	LC04_B	LC05_A	LC05_B	LC06_A	LC06_B	LC07_A	LC07_B	LC08	LC09_A	LC09_B	LC10_A	LC10_B	Reference
LC01_A		0	0	0	0	0	0	0	0	0	0	0	0	0	0	0	0	0	0	0	0
LC01_B	0		0	0	0	0	0	0	0	0	0	0	0	0	0	0	0	0	0	0	0
LC02a	0	0		0	0	0	0	0	0	0	0	0	0	0	0	0	0	0	0	0	0
LC02b	0	0	0		0	0	0	0	0	0	0	0	0	0	0	0	0	0	0	0	0
LC02c	0	0	0	0		0	0	0	0	0	0	0	0	0	0	0	0	0	0	0	0
LC03_A	0	0	0	0	0		0	0	0	0	0	0	0	0	0	0	0	0	0	0	0
LC03_B	0	0	0	0	0	0		0	0	0	0	0	0	0	0	0	0	0	0	0	0
LC04_A	0	0	0	0	0	0	0		0	0	0	0	0	0	0	0	0	0	0	0	0
LC04_B	0	0	0	0	0	0	0	0		0	0	0	0	0	0	0	0	0	0	0	0
LC05_A	0	0	0	0	0	0	0	0	0		0	0	0	0	0	0	0	0	0	0	0
LC05_B	0	0	0	0	0	0	0	0	0	0		0	0	0	0	0	0	0	0	0	0
LC06_A	0	0	0	0	0	0	0	0	0	0	0		0	0	0	0	0	0	0	0	0
LC06_B	0	0	0	0	0	0	0	0	0	0	0	0		0	0	0	0	0	0	0	0
LC07_A	0	0	0	0	0	0	0	0	0	0	0	0	0		0	0	0	0	0	0	0
LC07_B	0	0	0	0	0	0	0	0	0	0	0	0	0	0		0	0	0	0	0	0
LC08	0	0	0	0	0	0	0	0	0	0	0	0	0	0	0		0	0	0	0	0
LC09_A	0	0	0	0	0	0	0	0	0	0	0	0	0	0	0	0		0	0	0	0
LC09_B	0	0	0	0	0	0	0	0	0	0	0	0	0	0	0	0	0		0	0	0
LC10_A	0	0	0	0	0	0	0	0	0	0	0	0	0	0	0	0	0	0		0	0
LC10_B	0	0	0	0	0	0	0	0	0	0	0	0	0	0	0	0	0	0	0		0
Reference	0	0	0	0	0	0	0	0	0	0	0	0	0	0	0	0	0	0	0	0

### Sheet: 19-RV1-P64-5
snp dist	LC01_A	LC01_B	LC02a	LC02b	LC02c	LC03_A	LC03_B	LC04_A	LC04_B	LC05_A	LC05_B	LC06_A	LC06_B	LC07_A	LC07_B	LC08	LC09_A	LC09_B	LC10_A	LC10_B	Reference
LC01_A		0	0	0	0	0	0	0	0	0	0	0	0	0	0	0	0	0	0	0	2
LC01_B	0		0	0	0	0	0	0	0	0	0	0	0	0	0	0	0	0	0	0	2
LC02a	0	0		0	0	0	0	0	0	0	0	0	0	0	0	0	0	0	0	0	2
LC02b	0	0	0		0	0	0	0	0	0	0	0	0	0	0	0	0	0	0	0	2
LC02c	0	0	0	0		0	0	0	0	0	0	0	0	0	0	0	0	0	0	0	2
LC03_A	0	0	0	0	0		0	0	0	0	0	0	0	0	0	0	0	0	0	0	2
LC03_B	0	0	0	0	0	0		0	0	0	0	0	0	0	0	0	0	0	0	0	2
LC04_A	0	0	0	0	0	0	0		0	0	0	0	0	0	0	0	0	0	0	0	2
LC04_B	0	0	0	0	0	0	0	0		0	0	0	0	0	0	0	0	0	0	0	2
LC05_A	0	0	0	0	0	0	0	0	0		0	0	0	0	0	0	0	0	0	0	2
LC05_B	0	0	0	0	0	0	0	0	0	0		0	0	0	0	0	0	0	0	0	2
LC06_A	0	0	0	0	0	0	0	0	0	0	0		0	0	0	0	0	0	0	0	2
LC06_B	0	0	0	0	0	0	0	0	0	0	0	0		0	0	0	0	0	0	0	2
LC07_A	0	0	0	0	0	0	0	0	0	0	0	0	0		0	0	0	0	0	0	2
LC07_B	0	0	0	0	0	0	0	0	0	0	0	0	0	0		0	0	0	0	0	2
LC08	0	0	0	0	0	0	0	0	0	0	0	0	0	0	0		0	0	0	0	2
LC09_A	0	0	0	0	0	0	0	0	0	0	0	0	0	0	0	0		0	0	0	2
LC09_B	0	0	0	0	0	0	0	0	0	0	0	0	0	0	0	0	0		0	0	2
LC10_A	0	0	0	0	0	0	0	0	0	0	0	0	0	0	0	0	0	0		0	2
LC10_B	0	0	0	0	0	0	0	0	0	0	0	0	0	0	0	0	0	0	0		2
Reference	2	2	2	2	2	2	2	2	2	2	2	2	2	2	2	2	2	2	2	2

### Sheet: 19-RV1-P64-6
snp dist	LC01_A	LC01_B	LC02a	LC02b	LC02c	LC03_A	LC03_B	LC04_A	LC04_B	LC05_A	LC05_B	LC06_A	LC06_B	LC07_A	LC07_B	LC08	LC09_A	LC09_B	LC10_A	LC10_B	Reference
LC01_A		0	0	0	0	0	0	0	0	0	0	0	0	0	0	0	0	0	0	0	0
LC01_B	0		0	0	0	0	0	0	0	0	0	0	0	0	0	0	0	0	0	0	0
LC02a	0	0		0	0	0	0	0	0	0	0	0	0	0	0	0	0	0	0	0	0
LC02b	0	0	0		0	0	0	0	0	0	0	0	0	0	0	0	0	0	0	0	0
LC02c	0	0	0	0		0	0	0	0	0	0	0	0	0	0	0	0	0	0	0	0
LC03_A	0	0	0	0	0		0	0	0	0	0	0	0	0	0	0	0	0	0	0	0
LC03_B	0	0	0	0	0	0		0	0	0	0	0	0	0	0	0	0	0	0	0	0
LC04_A	0	0	0	0	0	0	0		0	0	0	0	0	0	0	0	0	0	0	0	0
LC04_B	0	0	0	0	0	0	0	0		0	0	0	0	0	0	0	0	0	0	0	0
LC05_A	0	0	0	0	0	0	0	0	0		0	0	0	0	0	0	0	0	0	0	0
LC05_B	0	0	0	0	0	0	0	0	0	0		0	0	0	0	0	0	0	0	0	0
LC06_A	0	0	0	0	0	0	0	0	0	0	0		0	0	0	0	0	0	0	0	0
LC06_B	0	0	0	0	0	0	0	0	0	0	0	0		0	0	0	0	0	0	0	0
LC07_A	0	0	0	0	0	0	0	0	0	0	0	0	0		0	0	0	0	0	0	0
LC07_B	0	0	0	0	0	0	0	0	0	0	0	0	0	0		0	0	0	0	0	0
LC08	0	0	0	0	0	0	0	0	0	0	0	0	0	0	0		0	0	0	0	0
LC09_A	0	0	0	0	0	0	0	0	0	0	0	0	0	0	0	0		0	0	0	0
LC09_B	0	0	0	0	0	0	0	0	0	0	0	0	0	0	0	0	0		0	0	0
LC10_A	0	0	0	0	0	0	0	0	0	0	0	0	0	0	0	0	0	0		0	0
LC10_B	0	0	0	0	0	0	0	0	0	0	0	0	0	0	0	0	0	0	0		0
Reference	0	0	0	0	0	0	0	0	0	0	0	0	0	0	0	0	0	0	0	0
